# DNA Break-Induced Epigenetic Drift as a Cause of Mammalian Aging

**DOI:** 10.1101/808659

**Authors:** Motoshi Hayano, Jae-Hyun Yang, Michael S. Bonkowski, Joao A. Amorim, Jaime M. Ross, Giuseppe Coppotelli, Patrick T. Griffin, Yap Ching Chew, Wei Guo, Xiaojing Yang, Daniel L. Vera, Elias L. Salfati, Abhirup Das, Sachin Thakur, Alice E. Kane, Sarah J. Mitchell, Yasuaki Mohri, Emi K. Nishimura, Laura Schaevitz, Neha Garg, Ana-Maria Balta, Meghan A. Rego, Meredith Gregory-Ksander, Tatjana C. Jakobs, Lei Zhong, Hiroko Wakimoto, Raul Mostoslavsky, Amy J. Wagers, Kazuo Tsubota, Stephen J. Bonasera, Carlos M. Palmeira, Jonathan G. Seidman, Christine E. Seidman, Norman S. Wolf, Jill A. Kreiling, John M. Sedivy, George F. Murphy, Philipp Oberdoerffer, Bruce R. Ksander, Luis A. Rajman, David A. Sinclair

**Affiliations:** Paul F. Glenn Center for Biology of Aging Research, Department of Genetics, Blavatnik Institute, Harvard Medical School, Boston, MA 02115, USA; Department of Ophthalmology, Keio University School of Medicine, 35 Shinanomachi, Shinjuku-ku, Tokyo, 160-8582, Japan; IIIUC-Institute of Interdisciplinary Research, University of Coimbra, Coimbra, Portugal; Zymo Research Corporation, Irvine, CA 92614, USA; Laboratory for Ageing Research, Department of Pharmacology, School of Medical Sciences, The University of New South Wales, Sydney, NSW 2052, Australia; Experimental Gerontology Section, Translational Gerontology Branch, National Institute on Aging, NIH, Baltimore, MD 21224, USA; Department of Stem Cell Biology, Medical Research Institute, Tokyo Medical and Dental University, 1-5-45 Yushima, Bunkyo-ku, Tokyo, 113-8510, Japan; Vium Inc., San Mateo, CA 94402 USA; Schepens Eye Research Institute, Department of Ophthalmology, Massachusetts Eye and Ear Infirmary, Harvard Medical School, Boston, MA 02114; The Massachusetts General Hospital Cancer Center, Harvard Medical School, Boston, MA 02114, USA; Department of Genetics, Harvard Medical School, Boston, MA 02115, USA; Paul F. Glenn Center for the Biology of Aging Research and Department of Stem Cell and Regenerative Biology, Harvard Stem Cell Institute, Harvard University, Cambridge, MA, USA; Division of Geriatrics, Department of Internal Medicine, University of Nebraska Medical Center, 3028 Durham Research Center II, Omaha, NE, 68198-5039, USA; Department of Life Sciences, Faculty of Sciences and Technology, University of Coimbra, Coimbra, Portugal; Department of Pathology, University of Washington, Seattle, WA 98195, USA; Department of Molecular Biology, Cell Biology and Biochemistry, Brown University, Providence, RI 02912, USA; Program in Dermatopathology, Department of Pathology, Brigham & Women’s Hospital, Harvard Medical School, Boston, MA 02115, USA; Laboratory of Receptor Biology and Gene Expression, National Cancer Institute, NIH, Bethesda, MD 20892, USA; Department of Integrative Structural and Computational Biology, The Scripps Research Institute, La Jolla, CA, USA

## Abstract

There are numerous hallmarks of aging in mammals, but no unifying cause has been identified. In budding yeast, aging is associated with a loss of epigenetic information that occurs in response to genome instability, particularly DNA double-strand breaks (DSBs). Mammals also undergo predictable epigenetic changes with age, including alterations to DNA methylation patterns that serve as epigenetic “age” clocks, but what drives these changes is not known. Using a transgenic mouse system called “ICE” (for inducible <u>c</u>hanges to the <u>e</u>pigenome), we show that a tissue’s response to non-mutagenic DSBs reorganizes the epigenome and accelerates physiological, cognitive, and molecular changes normally seen in older mice, including advancement of the epigenetic clock. These findings implicate DSB-induced epigenetic drift as a conserved cause of aging from yeast to mammals.

**One Sentence Summary:** DNA breaks induce epigenomic changes that accelerate the aging clock in mammals
