## Supplemental Information_Hayano et al for "DNA Break-Induced Epigenetic Drift as a Cause of Mammalian Aging": TableS1_Primers.xlsx

### Sheet: Sheet1
Name	Sequence (5' to 3')
IMR43 (IL-2)_F	GTAGGTGGAAATTCTAGCATCATCC
IMR43 (IL-2) _R	GTAGGTGGAAATTCTAGCATCATCC
ErT2 I-PpoI_F	AGGCCCATTCTTAGCAAAGCCAAC
ErT2 I-PpoI_R	GGGCTCTACTTCATCGCATTCCTT
Ndor1_F1	CTCCCGCACTCACCTGGTT
Ndor1_R1	GGCCCCCAACACTTTCAGGAT
FUGW_F3	GATGGATGACCCGGAGAGAGA
STOP cassette_F	CTCGAGGGATCTTTGTGAAGGA
STOP cassette_R	CCACCACTGCTCCCATTCAT
dRbiot-I-PpoI linker, BglII_F	CCCTATAGTGAGTCGTATTAGATCTGCGTTAA
I-PpoI linker, BglII_R	CGCAGATCTTAATACGACTCACTATAGGG
Atxn1_F	GGCGACATACCCCTGATAGA
Atxn1_R	GACCCTAGGTCCAATCACC
1110002E22Rik_F	AACACCGAATTCATCTGAGAAAA
1110002E22Rik_R	GGGAGAAACGCAACCATTTA
Tmem56_F	CAGGTAAATGGCGGGAGTAA
Tmem56_R	GCTCAACAGGGTCTTCGTTC
28S rDNA_F	GGTGTTGACGCGATGTGATTTCTG
28S rDNA_R	CTGGATAGTAGGTAGGGACAGTG
Tmem56 ChIP (down_500bp)_F	CTTCACCACCTTCAGGTCTGGATG
Tmem56 ChIP (down_500bp)_R	GACGTTACTGCTGAATCCCCAGG
Tmem56 ChIP (down_500bp)_F	CTTCACCACCTTCAGGTCTGGATG
Tmem56 ChIP (down_500bp)_R	GACGTTACTGCTGAATCCCCAGG
28S rDNA ChIP (down_400bp)_F	GGCGGTACACCTGTCAAACGGT
28S rDNA ChIP (down_400bp)_R	CGCCACAAGCCAGTTATCCCTG
1110002E22Rik ChIP (down_400bp)_F	GATGGCGGTTTTGACATTTGTGC
1110002E22Rik ChIP (down_400bp)_R	CATTTACGGGTATGTGTGTTGCAC
1110002E22Rik I-PpoI_Surveyor_F	ACAACTCTCTTACGGTAGCTTTTG
1110002E22Rik I-PpoI_Surveyor_R	CAAAAGCTACCGTAAGAGAGTTGT
28S rDNA I-PpoI_Surveyor_F	CTAGCAGCCGACTTAGAACTGGTG
28S rDNA I-PpoI_Surveyor_R	ACCGTTTGACAGGTGTACCGCC
STOP excision_F	CGCGGTTGAGGACAAACTCTTC
STOP excision_R	CCTTCTATCGCCTTCTTGACGAG
STOP_flanking_up_F	GAGTTGTTATCAGTAAGGGAGCTG
STOP_flanking_down_R	GCTTCACTGAAGGGTCTGGTAGG
MSAT_F	AAACATCCACTTGACGACTTG
MSAT_R	CGCCATATTCCAGGTCTTTC
LINE_F	TGAGTGGAACACAACTTCTGC
LINE_R	CAGGCAAGCTCTCTTCTTGC
MusD_F	ATAGAGGCCGCTTCTTTGC
MusD_R	TGAGACTCCACCAAATGTCC
SINE B1_F	CATGGTGGCGCACGCCTTTAATCC
SINE B1_R	CCAGGCTGGCCTCGAACTCAGAAA
SINE B2_F	GGGCTGGAGAGATGGCTCAGTGGT
SINE B2_R	GCCACCATGTGGTTGCTGGGAATTG
GAPDH_F	CGGCCGCATCTTCTTGTG
GAPDH_R	GTGACCAGGCGCCCAATA
β-Actin_F	GTCGAGTCGCGTCCACC
β-Actin_R	GTCATCCATGGCGAACTGGT
telg	ACACTAAGGTTTGGGTTTGGGTTTGGGTTTGGGTTAGTGT
telc	TGTTAGGTATCCCTATCCCTATCCCTATCCCTATCCCTAACA
Hbbt1 F	CGGCGGCGGGCGGCGCGGGCTGGGCGGCTGGGTCCAAGGGTAGACAA
Hbbt1 R	GCCCGGCCCGCCGCGCCCGTCCCGCCGGGTGCTTGGAGACAGAGGTC
28S g1	CCAGGGGAATCCGACTGTTTAA
28S c1	GCCTTCGCGATGCTTTGTTTTAA
